# CAnDI: a new tool to investigate conflict in homologous gene trees and explain convergent trait evolution

**DOI:** 10.1101/2023.11.18.567661

**Authors:** Holly M. Robertson, Joseph F. Walker, Edwige Moyroud

## Abstract

Phenotypic convergence is found across the tree of life, and morphological similarities in distantly related species are often presumed to have evolved independently. However, clarifying the origins of traits has recently highlighted the complex nature of evolution, as apparent convergent features often share similar genetic foundations. Hence, the tree topology of genes that underlie such traits frequently conflicts with the overall history of species relationships. This conflict creates both a challenge for systematists and an exciting opportunity to investigate the rich, complex network of information that connects molecular trajectories with trait evolution. Here we present a novel conflict identification program named CAnDI (Conflict And Duplication Identifier), which enables the analysis of conflict in homologous gene trees rather than inferred orthologs. We demonstrate that the analysis of conflicts in homologous trees using CAnDI yields more comparisons than in ortholog trees in six datasets from across the eukaryotic tree of life. Using the carnivorous trap of Caryophyllales, a charismatic group of flowering plants, as a case study we demonstrate that analysing conflict on entire homolog trees can aid in inferring the genetic basis of trait evolution: by dissecting all gene relationships within homolog trees, we find genomic evidence that the molecular basis of the pleisiomorphic mucilaginous sticky trap was likely present in the ancestor of all carnivorous Caryophyllales. We also show that many genes whose evolutionary trajectories group species with similar trap devices code for proteins contributing to plant carnivory and identify a *LATERAL ORGAN BOUNDARY DOMAIN* transcription factor as a possible candidate for regulating sticky trap development.
