## Supplementary Spreadsheet 1 for "CAnDI: a new tool to investigate conflict in homologous gene trees and explain convergent trait evolution"

### Sheet: Supplementary Spreadsheet 1
Supplementary Spreadsheet 1. Outcome of Gene Ontology Analysis (Molecular Function)
	Reference list	Tested list
Uniquely Mapped IDS:	27462 out of 27462	128 out of 132
Unmapped IDs:	0	5
Multiple mapping information:	0	2
Displaying only results for FDR P < 0.05
The results are sorted by the Fold Enrichment of the most specific categories (highlighted in orange), with their parent terms (in light grey) indented directly below
Column A displays the name of the annotation data category
Column B indicates the number of genes in the reference list (Arabidopsis thaliana genome) that map to this particular category
Column C indicates the number of genes in the tested list (list of 132 annotated clusters) that map to this particular category
Column D displays the expected value (number of genes expected in the tested list for this category, based on the reference list)
Column E shows the Fold Enrichment of the genes observed in the tested list over the expected (If >1, the category is overrepresented in the list of 132 annotated clusters; if <1, the category is underrepresented )
Column F: a + sign indicates the list of 132 annotated clusters contains more genes than expected in this category; a - sign indicates the category is underrepresented
Column G gives the raw p-value as determined by Fisher's exact test (probability the numebr of genes observed in this category occured by chance)
Column H gives the False Discovery rate as calculated by the Benjamini-Hochberg procedure
	Arabidopsis thaliana (REF)
GO molecular function complete	#	#	expected	Fold Enrichment	+/-	raw P value	FDR
superoxide dismutase activity	8	3	0.04	78.02	+	1.72e-05	0.00174
antioxidant activity	103	9	0.5	18.18	+	3.61e-09	7.81e-07
oxidoreductase activity, acting on superoxide radicals as acceptor	8	3	0.04	78.02	+	1.72e-05	0.0018
oxidoreductase activity	1428	30	6.86	4.37	+	8.54e-12	3.08e-09
catalytic activity	8197	70	39.4	1.78	+	3.15e-08	5.69e-06
glutamate-ammonia ligase activity	6	2	0.03	69.35	+	0.000624	0.039
L-malate dehydrogenase activity	10	3	0.05	62.41	+	2.95e-05	0.00274
oxidoreductase activity, acting on the CH-OH group of donors, NAD or NADP as acceptor	178	6	0.86	7.01	+	0.000265	0.0187
oxidoreductase activity, acting on CH-OH group of donors	211	7	1.01	6.9	+	8.92e-05	0.00724
malate dehydrogenase activity	16	3	0.08	39.01	+	9.8e-05	0.00776
translation elongation factor activity	17	5	0.08	61.19	+	5.73e-08	9.78e-06
translation factor activity, RNA binding	102	7	0.49	14.28	+	9.7e-07	0.00015
translation regulator activity, nucleic acid binding	104	7	0.5	14	+	1.1e-06	0.000162
nucleic acid binding	3486	62	16.76	3.7	+	9.83e-22	7.98e-19
heterocyclic compound binding	4882	70	23.47	2.98	+	7.97e-20	5.18e-17
binding	9872	107	47.45	2.25	+	5.29e-26	5.72e-23
organic cyclic compound binding	4920	70	23.65	2.96	+	1.23e-19	6.67e-17
translation regulator activity	108	7	0.52	13.48	+	1.39e-06	0.000197
RNA binding	1569	60	7.54	7.96	+	2.25e-38	3.66e-35
chlorophyll binding	28	7	0.13	52.01	+	2.94e-10	7.94e-08
tetrapyrrole binding	400	11	1.92	5.72	+	4.84e-06	0.000541
poly(U) RNA binding	27	6	0.13	46.23	+	1.06e-08	2.16e-06
poly-pyrimidine tract binding	31	6	0.15	40.27	+	2.2e-08	4.2e-06
single-stranded RNA binding	71	6	0.34	17.58	+	1.92e-06	0.00026
salicylic acid binding	28	5	0.13	37.15	+	4.95e-07	8.03e-05
monocarboxylic acid binding	72	5	0.35	14.45	+	3.48e-05	0.00305
carboxylic acid binding	107	5	0.51	9.72	+	0.000207	0.0153
ion binding	2658	26	12.78	2.04	+	0.000529	0.0344
organic acid binding	103	5	0.5	10.1	+	0.000174	0.0132
proton-transporting ATP synthase activity, rotational mechanism	24	3	0.12	26.01	+	0.000288	0.0199
proton channel activity	25	4	0.12	33.29	+	1.08e-05	0.00117
channel activity	187	6	0.9	6.68	+	0.000342	0.0226
passive transmembrane transporter activity	187	6	0.9	6.68	+	0.000342	0.0231
proton transmembrane transporter activity	164	6	0.79	7.61	+	0.000173	0.0133
xyloglucan:xyloglucosyl transferase activity	32	3	0.15	19.5	+	0.000626	0.0384
peroxidase activity	76	6	0.37	16.42	+	2.78e-06	0.000361
oxidoreductase activity, acting on peroxide as acceptor	82	6	0.39	15.22	+	4.2e-06	0.000487
copper ion binding	193	12	0.93	12.94	+	3.27e-10	8.18e-08
transition metal ion binding	1192	18	5.73	3.14	+	1.91e-05	0.00188
metal ion binding	1617	23	7.77	2.96	+	3.1e-06	0.000387
cation binding	1641	23	7.89	2.92	+	3.94e-06	0.000474
structural constituent of ribosome	331	20	1.59	12.57	+	4.58e-16	2.12e-13
structural molecule activity	444	21	2.13	9.84	+	8.14e-15	3.31e-12
mRNA binding	992	56	4.77	11.74	+	3.63e-44	1.18e-40
nucleoside-triphosphatase activity	334	9	1.61	5.61	+	4.24e-05	0.00353
pyrophosphatase activity	396	10	1.9	5.25	+	2.7e-05	0.00258
hydrolase activity, acting on acid anhydrides, in phosphorus-containing anhydrides	405	10	1.95	5.14	+	3.25e-05	0.00293
hydrolase activity, acting on acid anhydrides	409	10	1.97	5.09	+	3.52e-05	0.00301
protein binding	5458	57	26.23	2.17	+	1.2e-09	2.78e-07
Unclassified	5956	3	28.63	0.1	-	1.71e-10	5.06e-08
DNA-binding transcription factor activity	1643	0	7.9	< 0.01	-	0.000608	0.0387
transcription regulator activity	1795	0	8.63	< 0.01	-	0.00026	0.0188
