## Supplementary Spreadsheet 2 for "CAnDI: a new tool to investigate conflict in homologous gene trees and explain convergent trait evolution"

### Sheet: Supplementary Spreadsheet 2
Supplementary Spreadsheet 2. Outcome of Gene Ontology Analysis (Biological Process)
	Reference list	Tested list
Uniquely Mapped IDS:	27462 out of 27462	128 out of 132
Unmapped IDs:	0	5
Multiple mapping information:	0	2
Displaying only results for FDR P < 0.05
The results are sorted by the Fold Enrichment of the most specific categories (highlighted in orange), with their parent terms (in light grey) indented directly below
Column A displays the name of the annotation data category
Column B indicates the number of genes in the reference list (Arabidopsis thaliana genome) that map to this particular category
Column C indicates the number of genes in the tested list (list of 132 annotated clusters) that map to this particular category
Column D displays the expected value (number of genes expected in the tested list for this category, based on the reference list)
Column E shows the Fold Enrichment of the genes observed in the tested list over the expected (If >1, the category is overrepresented in the list of 132 annotated clusters; if <1, the category is underrepresented )
Column F: a + sign indicates the list of 132 annotated clusters contains more genes than expected in this category; a - sign indicates the category is underrepresented
Column G gives the raw p-value as determined by Fisher's exact test (probability the numebr of genes observed in this category occured by chance)
Column H gives the False Discovery rate as calculated by the Benjamini-Hochberg procedure
	Arabidopsis thaliana (REF)
GO molecular function complete	#	#	expected	Fold Enrichment	+/-	raw P value	FDR
cellular response to ozone	3	2	0.01	> 100	+	0.000225	0.0109
cellular response to reactive oxygen species	33	4	0.16	25.22	+	2.92e-05	0.002
response to reactive oxygen species	160	7	0.77	9.1	+	1.64e-05	0.0013
response to oxygen-containing compound	1431	25	6.88	3.63	+	2.35e-08	3.67e-06
response to chemical	2530	32	12.16	2.63	+	3.29e-07	3.91e-05
response to stimulus	5474	64	26.31	2.43	+	3.62e-13	9.79e-11
response to oxidative stress	441	15	2.12	7.08	+	5.49e-09	9.34e-07
response to stress	3187	45	15.32	2.94	+	1.22e-11	2.7e-09
cellular response to oxidative stress	73	7	0.35	19.95	+	1.16e-07	1.5e-05
cellular response to chemical stress	118	7	0.57	12.34	+	2.44e-06	0.000259
cellular response to stress	1142	14	5.49	2.55	+	0.00131	0.0502
cellular process	12044	118	57.89	2.04	+	7.75e-28	2.31e-24
cellular response to chemical stimulus	1117	17	5.37	3.17	+	3.02e-05	0.00204
cellular response to oxygen-containing compound	516	12	2.48	4.84	+	9.28e-06	0.000778
response to inorganic substance	727	15	3.49	4.29	+	2.83e-06	0.00029
ammonia assimilation cycle	6	2	0.03	69.35	+	0.000624	0.0273
dicarboxylic acid metabolic process	89	5	0.43	11.69	+	9.06e-05	0.00499
carboxylic acid metabolic process	874	15	4.2	3.57	+	2.41e-05	0.00175
oxoacid metabolic process	976	15	4.69	3.2	+	8.23e-05	0.00466
organic acid metabolic process	1009	16	4.85	3.3	+	3.26e-05	0.00218
cellular metabolic process	7691	100	36.97	2.71	+	1.07e-29	6.38e-26
metabolic process	8478	101	40.75	2.48	+	6.8e-27	1.35e-23
small molecule metabolic process	1516	28	7.29	3.84	+	8.53e-10	1.49e-07
organic substance metabolic process	7889	80	37.92	2.11	+	4.1e-14	1.28e-11
primary metabolic process	7253	66	34.86	1.89	+	8.38e-09	1.35e-06
organonitrogen compound metabolic process	4632	56	22.26	2.52	+	5.49e-12	1.31e-09
nitrogen compound metabolic process	6198	60	29.79	2.01	+	7.28e-09	1.2e-06
glutamine metabolic process	16	3	0.08	39.01	+	9.8e-05	0.00525
nitrogen utilization	7	2	0.03	59.44	+	0.0008	0.034
photosynthesis, light harvesting in photosystem I	24	7	0.12	60.68	+	1.17e-10	2.24e-08
photosynthesis, light harvesting	43	8	0.21	38.71	+	1.19e-10	2.2e-08
photosynthesis, light reaction	127	15	0.61	24.57	+	2.85e-16	1.13e-13
generation of precursor metabolites and energy	381	21	1.83	11.47	+	4.55e-16	1.69e-13
photosynthesis	188	20	0.9	22.13	+	1.54e-20	7.64e-18
glutamine biosynthetic process	7	2	0.03	59.44	+	0.0008	0.0345
cellular biosynthetic process	2589	54	12.44	4.34	+	1.34e-21	7.95e-19
biosynthetic process	2819	58	13.55	4.28	+	3.76e-23	4.47e-20
organic substance biosynthetic process	2681	57	12.89	4.42	+	2.23e-23	3.31e-20
small molecule biosynthetic process	604	14	2.9	4.82	+	1.67e-06	0.000184
organonitrogen compound biosynthetic process	1352	41	6.5	6.31	+	1.09e-21	7.18e-19
cellular response to UV-B	7	2	0.03	59.44	+	0.0008	0.0342
response to radiation	746	22	3.59	6.14	+	1.58e-11	3.35e-09
response to abiotic stimulus	2061	40	9.91	4.04	+	1.35e-14	4.47e-12
response to light stimulus	722	22	3.47	6.34	+	8.52e-12	1.95e-09
response to UV	125	5	0.6	8.32	+	0.000412	0.0187
response to UV-B	73	5	0.35	14.25	+	3.7e-05	0.00245
removal of superoxide radicals	11	3	0.05	56.74	+	3.75e-05	0.0024
superoxide metabolic process	12	3	0.06	52.01	+	4.67e-05	0.00289
reactive oxygen species metabolic process	68	7	0.33	21.42	+	7.39e-08	1.07e-05
cellular oxidant detoxification	28	4	0.13	29.72	+	1.62e-05	0.0013
cellular detoxification	42	5	0.2	24.77	+	3.03e-06	0.000306
detoxification	153	5	0.74	6.8	+	0.000996	0.0403
response to toxic substance	176	6	0.85	7.09	+	0.00025	0.012
cellular response to toxic substance	43	5	0.21	24.19	+	3.37e-06	0.000323
cellular response to superoxide	11	3	0.05	56.74	+	3.75e-05	0.00245
response to superoxide	13	3	0.06	48.01	+	5.72e-05	0.00341
response to oxygen radical	13	3	0.06	48.01	+	5.72e-05	0.00344
cellular response to oxygen radical	11	3	0.05	56.74	+	3.75e-05	0.00242
response to low light intensity stimulus	19	5	0.09	54.75	+	9.17e-08	1.27e-05
response to light intensity	143	11	0.69	16	+	2.21e-10	3.99e-08
fructose 1,6-bisphosphate metabolic process	12	3	0.06	52.01	+	4.67e-05	0.00286
carbohydrate derivative metabolic process	744	13	3.58	3.64	+	7.24e-05	0.00414
organophosphate metabolic process	578	12	2.78	4.32	+	2.78e-05	0.00192
cellular response to sucrose stimulus	9	2	0.04	46.23	+	0.00121	0.0478
response to carbohydrate	153	5	0.74	6.8	+	0.000996	0.04
response to organic substance	1639	19	7.88	2.41	+	0.000348	0.0159
S-adenosylmethionine metabolic process	9	2	0.04	46.23	+	0.00121	0.0475
carbon fixation	16	3	0.08	39.01	+	9.8e-05	0.0053
gluconeogenesis	23	4	0.11	36.18	+	8.06e-06	0.000695
hexose biosynthetic process	26	4	0.12	32.01	+	1.24e-05	0.00101
hexose metabolic process	87	4	0.42	9.57	+	0.000969	0.0395
monosaccharide metabolic process	128	6	0.62	9.75	+	4.65e-05	0.00291
carbohydrate metabolic process	945	13	4.54	2.86	+	0.000702	0.0305
monosaccharide biosynthetic process	47	5	0.23	22.13	+	5.04e-06	0.000454
carbohydrate biosynthetic process	308	7	1.48	4.73	+	0.000825	0.0348
glucose metabolic process	42	4	0.2	19.81	+	6.99e-05	0.00404
translational elongation	36	6	0.17	34.67	+	4.87e-08	7.42e-06
cellular macromolecule biosynthetic process	1286	31	6.18	5.02	+	1.06e-13	3.16e-11
cellular macromolecule metabolic process	4434	42	21.31	1.97	+	8.13e-06	0.000691
macromolecule metabolic process	5517	45	26.52	1.7	+	0.000182	0.00932
macromolecule biosynthetic process	1342	31	6.45	4.81	+	3.19e-13	9.03e-11
translation	518	29	2.49	11.65	+	3.82e-22	3.79e-19
peptide biosynthetic process	523	29	2.51	11.54	+	4.92e-22	4.18e-19
peptide metabolic process	628	29	3.02	9.61	+	5.88e-20	2.69e-17
cellular amide metabolic process	736	30	3.54	8.48	+	3.48e-19	1.48e-16
cellular nitrogen compound metabolic process	2916	48	14.02	3.42	+	6.12e-15	2.14e-12
amide biosynthetic process	581	30	2.79	10.74	+	5.99e-22	4.46e-19
cellular nitrogen compound biosynthetic process	1224	39	5.88	6.63	+	2.54e-21	1.37e-18
gene expression	1633	31	7.85	3.95	+	4.43e-11	9.09e-09
cellular protein metabolic process	3385	36	16.27	2.21	+	3.58e-06	0.000338
protein metabolic process	3537	36	17	2.12	+	1.06e-05	0.000879
malate metabolic process	18	3	0.09	34.67	+	0.000134	0.00703
response to high light intensity	62	9	0.3	30.2	+	5.77e-11	1.14e-08
cell redox homeostasis	43	5	0.21	24.19	+	3.37e-06	0.000329
hydrogen peroxide catabolic process	31	3	0.15	20.13	+	0.000574	0.0253
hydrogen peroxide metabolic process	40	4	0.19	20.8	+	5.85e-05	0.00345
ATP synthesis coupled proton transport	37	3	0.18	16.87	+	0.000929	0.0384
ATP biosynthetic process	37	3	0.18	16.87	+	0.000929	0.0386
purine ribonucleotide biosynthetic process	106	6	0.51	11.78	+	1.69e-05	0.0013
purine nucleotide biosynthetic process	112	7	0.54	13	+	1.75e-06	0.00019
purine-containing compound biosynthetic process	118	7	0.57	12.34	+	2.44e-06	0.000254
organic cyclic compound biosynthetic process	863	16	4.15	3.86	+	4.92e-06	0.00045
organic cyclic compound metabolic process	2614	26	12.56	2.07	+	0.000478	0.0214
heterocycle biosynthetic process	690	12	3.32	3.62	+	0.000145	0.00756
purine-containing compound metabolic process	225	10	1.08	9.25	+	2.09e-07	2.59e-05
cellular aromatic compound metabolic process	2533	26	12.18	2.14	+	0.000215	0.0105
aromatic compound biosynthetic process	775	16	3.73	4.3	+	1.28e-06	0.000146
nucleotide biosynthetic process	166	7	0.8	8.77	+	2.06e-05	0.00157
nucleotide metabolic process	272	10	1.31	7.65	+	1.11e-06	0.000129
nucleoside phosphate metabolic process	283	10	1.36	7.35	+	1.56e-06	0.000175
nucleobase-containing small molecule metabolic process	381	11	1.83	6.01	+	3.08e-06	0.000305
nucleoside phosphate biosynthetic process	169	7	0.81	8.62	+	2.3e-05	0.00171
organophosphate biosynthetic process	350	8	1.68	4.76	+	0.000339	0.0159
purine nucleotide metabolic process	202	10	0.97	10.3	+	8e-08	1.13e-05
purine ribonucleotide metabolic process	194	10	0.93	10.72	+	5.58e-08	8.29e-06
ribonucleotide metabolic process	220	10	1.06	9.46	+	1.71e-07	2.16e-05
ribose phosphate metabolic process	229	10	1.1	9.08	+	2.44e-07	2.96e-05
ribonucleotide biosynthetic process	130	6	0.62	9.6	+	5.05e-05	0.00307
ribose phosphate biosynthetic process	135	6	0.65	9.25	+	6.18e-05	0.0036
ATP metabolic process	149	6	0.72	8.38	+	0.000104	0.00554
purine ribonucleoside triphosphate biosynthetic process	44	4	0.21	18.91	+	8.27e-05	0.00464
purine nucleoside triphosphate biosynthetic process	45	5	0.22	23.12	+	4.14e-06	0.000385
nucleoside triphosphate biosynthetic process	61	5	0.29	17.05	+	1.64e-05	0.00129
nucleoside triphosphate metabolic process	66	5	0.32	15.76	+	2.35e-05	0.00172
purine nucleoside triphosphate metabolic process	48	5	0.23	21.67	+	5.54e-06	0.000492
ribonucleoside triphosphate biosynthetic process	55	4	0.26	15.13	+	0.000186	0.00944
ribonucleoside triphosphate metabolic process	55	4	0.26	15.13	+	0.000186	0.00936
purine ribonucleoside triphosphate metabolic process	44	4	0.21	18.91	+	8.27e-05	0.0046
energy coupled proton transport, down electrochemical gradient	37	3	0.18	16.87	+	0.000929	0.0381
proton transmembrane transport	91	4	0.44	9.14	+	0.00114	0.0454
ADP metabolic process	56	4	0.27	14.86	+	0.000198	0.00991
purine ribonucleoside diphosphate metabolic process	56	4	0.27	14.86	+	0.000198	0.00983
purine nucleoside diphosphate metabolic process	56	4	0.27	14.86	+	0.000198	0.00975
nucleoside diphosphate metabolic process	76	5	0.37	13.69	+	4.44e-05	0.00281
ribonucleoside diphosphate metabolic process	61	4	0.29	13.64	+	0.00027	0.0129
lignin biosynthetic process	42	3	0.2	14.86	+	0.00131	0.05
phenylpropanoid biosynthetic process	88	6	0.42	14.18	+	6.16e-06	0.000539
secondary metabolite biosynthetic process	146	6	0.7	8.55	+	9.36e-05	0.00511
phenylpropanoid metabolic process	110	6	0.53	11.35	+	2.06e-05	0.00155
lignin metabolic process	53	4	0.25	15.7	+	0.000162	0.0084
nucleoside diphosphate phosphorylation	61	4	0.29	13.64	+	0.00027	0.0128
nucleotide phosphorylation	65	4	0.31	12.8	+	0.00034	0.0158
response to cold	392	18	1.88	9.55	+	1.26e-12	3.25e-10
response to temperature stimulus	614	21	2.95	7.12	+	3.3e-12	8.18e-10
posttranscriptional regulation of gene expression	240	8	1.15	6.93	+	2.68e-05	0.0019
response to metal ion	206	6	0.99	6.06	+	0.000562	0.0249
plastid organization	315	9	1.51	5.94	+	2.72e-05	0.0019
cellular component organization or biogenesis	2860	27	13.75	1.96	+	0.000825	0.0346
response to wounding	239	6	1.15	5.22	+	0.00119	0.0472
ribosome biogenesis	351	8	1.69	4.74	+	0.000345	0.0159
ribonucleoprotein complex biogenesis	428	8	2.06	3.89	+	0.00122	0.0475
cellular component biogenesis	1334	19	6.41	2.96	+	2.44e-05	0.00175
protein-containing complex assembly	533	9	2.56	3.51	+	0.00122	0.0472
response to lipid	781	12	3.75	3.2	+	0.000438	0.0197
Unclassified	6250	7	30.04	0.23	-	9.35e-08	1.26e-05
