## Supplementary Spreadsheet 3 for "CAnDI: a new tool to investigate conflict in homologous gene trees and explain convergent trait evolution"

### Sheet: Supplementary Spreadsheet 3
Supplementary Spreadsheet 3. List of Primers used in this study
Primer name	Primer sequence	Purpose	qPCR Annealing Temperature	Amplicon length
oJFW016-F	TACAATGAGCTTCGTGTTGCTCCC	qPCR against Drosera sp. Actin	60C	89bp
oJFW017-R	GTCATCTTTTCCCTGTTGGCCTTAGG	qPCR against Drosera sp. Actin	60C
oJFW018-F	GACATGGATCAGAACACCCGTGA	qPCR against Drosera sp. eIF4	60C	102bp
oJFW019-R	GACATCAATACCACGGGCCAAT	qPCR against Drosera sp. eIF4	60C
oJFW012-F	GATGAGCCCCAGAAGTTTGC	qPCR against Drosera sp. LBD4-like	60C	71bp
oJFW013-R	TCCTGAAGCATTTTGTTGACATTGC	qPCR against Drosera sp. LBD4-like	60C
